# Integrating structural and biological evidence to rerank ESMFold2 protein-protein interactions

**DOI:** 10.64898/2026.09.16.751194

**Authors:** Jindou Xie, Ming Li, Yongping Chai, Guangshuo Ou, Wei Li, Zhengyang Guo

## Abstract

Large-scale protein structure prediction enables proteome-wide protein–protein interaction (PPI) screening, but distinguishing biologically meaningful interactions from spurious interfaces remains challenging. Here, we develop a scalable framework combining fast, MSA-free ESMFold2 prediction with PAE-guided domain parsing and evidence-based reranking. Three-recycle ESMFold2-Fast achieved 57% acceptable-or-better DockQ scores on FoldBench, comparable to AlphaFold2-Multimer while substantially reducing computation. PAE-guided parsing preserved 98.1% of XL-MS cross-links within parsed domain pairs. We then developed the Structure Prediction and Omics informed Classifier (SPOC)-ESMFold2, which integrates structural features with independent biological evidence to prioritize predicted interactions. SPOC-ESMFold2 achieved an AUROC of 0.93 and AUPR of 0.90, compared with 0.87 and 0.79 for a structural-only classifier. Under a 1:128 positive-to-negative ratio, SPOC-ESMFold2 achieved 17.2% recall at 5% false-discovery rate, substantially outperforming structural confidence metrics alone. This framework enables scalable PPI screening by integrating structural plausibility with orthogonal biological evidence to prioritize candidates for experimental investigation.
