## Supplementary Table S2 for "Integrating structural and biological evidence to rerank ESMFold2 protein-protein interactions"

type	feature	description
Structural	plddt_A	Average pLDDT score of all residues of chain A of the single structure prediction for a given domain pair.
Structural	all_plddt_max	Maximum single pLDDT score of all residues of the single structure prediction for a given domain pair.
Structural	all_plddt_min	Minimum single pLDDT score of all residues of the single structure prediction for a given domain pair.
Structural	if_plddt_diff_mean	Average of the absolute differences between the pLDDT scores within each pair of residues within a contact across the interface of the single structure prediction for a given domain pair.
Structural	contact_score_avg	Average contact score for all residue pairs in the interface of the single structure prediction for a given domain pair. The contact score is calculated as the number of atom contacts (dist < 5 A) between a pair of residues multiplied by their averaged pLDDT and divided by (1 + the average of the PAEs (x, y) and (y, x)).
Structural	contact_score_max	Maximum contact score for all residue pairs in the interface of the single structure prediction for a given domain pair. The contact score is calculated as the number of atom contacts (dist < 5 A) between a pair of residues multiplied by their averaged pLDDT and divided by (1 + the average of the PAEs (x, y) and (y, x)).
Structural	contact_score_median	Median contact score for all residue pairs in the interface of the single structure prediction for a given domain pair. The contact score is calculated as the number of atom contacts (dist < 5 A) between a pair of residues multiplied by their averaged pLDDT and divided by (1 + the average of the PAEs (x, y) and (y, x)).
Structural	if_residues_percent	Percentage of all residues that are involved in interfacial contacts in the single structure prediction for a given domain pair.
Structural	pae_diff_mean	Average of the differences in pAE(x,y vs y,x) for all interfacial residue pairs of the single structure prediction for a given domain pair.
Structural	pae_max	Maximum PAE score of all interfacial residue pairs for the single structure prediction for a given domain pair.
Structural	pae_min	Minimum PAE score of all interfacial residue pairs for the single structure prediction for a given domain pair.
Structural	repulsive_contact_percent	Percentage of all inter-atom contacts classified as repulsive (distance <= 5A) between two atoms of the same charge for the single structure prediction for a given domain pair.
Structural	salt_bridge_percent	Percentage of all inter-atom contacts classified as salt bridges (distance <= 5A) between two atoms of opposite charge for the single structure prediction for a given domain pair.
Structural	other_contact_percent	Percentage of all inter-atom contacts that were not classified as hydrogen bonds, salt bridges, or repulsive in the single structure prediction for a given domain pair.
Structural	pdockq_e	pDockQ score calculated by the Elofsson lab method for the single structure prediction for a given domain pair.
Structural	pdockq_e_v2	pDockQ v2 score calculated by the Elofsson lab method for the single structure prediction for a given domain pair.
Structural	ipsae_d0res_asym	ipSAE interface confidence score computed from the PAE matrix with per-residue d0 scaling (d0 derived from the per-residue interface contact count); A->B direction, maximum over interface residues.
Structural	ipsae_d0chn_asym	ipSAE interface confidence score computed from the PAE matrix with d0chn scaling (d0 derived from the total number of residues of both chains); A->B direction, maximum over interface residues.
Structural	ipsae_d0dom_asym	ipSAE interface confidence score computed from the PAE matrix with d0dom scaling (d0 derived from the number of unique interface residues); A->B direction, maximum over interface residues.
Structural	ipsae_d0res_max	Maximum of the A->B and B->A asymmetric ipsae_d0res values.
Structural	ipsae_d0chn_max	Maximum of the A->B and B->A asymmetric ipsae_d0chn values.
Structural	ipsae_d0dom_max	Maximum of the A->B and B->A asymmetric ipsae_d0dom values.
Structural	iptm_d0chn_asym	ipTM-like PAE-based confidence score computed over all residue pairs of the two chains with d0chn scaling; A->B direction, maximum over residues.
Structural	iptm_d0chn_max	Maximum of the A->B and B->A asymmetric iptm_d0chn values.
Structural	lis	LIS (Local Interface Score): mean of (12 - PAE) / 12 over all cross-chain residue pairs with PAE < 12 A, averaged over both the A->B and B->A directions; confidence score for the predicted interface.
Biological	biogrid_detect_count	Number of times the protein-protein interaction represented by this domain pair has been identified in the BioGrid database (evidence count).
Biological	co_expression_score	The mRNA co-expression score associated with the parent proteins of the domain pair from CoexpressDB.
Biological	colocalization_match_score	The cosine similarity of the DeepLoc 2.0 localization prediction vectors for the parent proteins of the domain pair.
Biological	crispr_jaccard	Jaccard set similarity of the BioGRID CRISPR KO vectors for the parent proteins of the domain pair.
Biological	crispr_shared_hit_count	Number of CRISPR screens from the BioGRID ORCS database where both parent proteins were annotated as hits.
Biological	depmap_abs_diff	Mean absolute difference of all components of the DEPMAP vectors for the parent proteins of the domain pair.
Biological	depmap_cosine_dist	Cosine distance of the DEPMAP vectors for the parent proteins of the domain pair. Ranges from 0 to 2.
Biological	depmap_euclidian_dist	Euclidean distance between the DEPMAP vectors for the parent proteins of the domain pair.
Biological	avg_af_missense_score_diff	Absolute value of the average AFMissense scores of all residues in domain 1 minus the average AFMissense scores of all residues in domain 2.
Biological	af_missense_score_mean	Mean AFMissense score across all interfacial residue pairs at the domain-domain interface for the single structure prediction.
Biological	af_missense_score_mean_diff	Mean of the absolute value of differences in AFMissense scores for every residue pair in the domain-domain interface for the single structure prediction.
Biological	num_significant_afm_scores	Number of residue pairs at the domain-domain interface where the average AFMissense score > 80 for the single structure prediction.
Biological	t5_domain_embedding_cosine_dist	Cosine distance between the T5 protein model embedding vectors for the two domain sequences.
Biological	t5_domain_embedding_euclidian_dist	Euclidean distance between the T5 embedding vectors for the two domain sequences.
