## Supplementary Table S1 for "Integrating structural and biological evidence to rerank ESMFold2 protein-protein interactions"

type	feature	description
Structural	iptm	ipTM value for the single structure prediction for a given domain pair.
Structural	plddt_A	Average pLDDT score of all residues of chain A of the single structure prediction for a given domain pair.
Structural	plddt_B	Average pLDDT score of all residues of chain B of the single structure prediction for a given domain pair.
Structural	n_positive_contacts	Number of positive-contact residue pairs between the two domains in the single structure prediction, i.e. residue-residue pairs with a non-clash atom contact (dist < 5 A) that pass the confidence filters (both residues pLDDT above threshold and both-direction PAE < 15 A).
Structural	all_disorder_percent	Percentage of all residues with pLDDT values < 50 in the single structure prediction for a given domain pair.
Structural	all_plddt_max	Maximum single pLDDT score of all residues of the single structure prediction for a given domain pair.
Structural	all_plddt_mean	Average pLDDT score of all residues of the single structure prediction for a given domain pair.
Structural	all_plddt_min	Minimum single pLDDT score of all residues of the single structure prediction for a given domain pair.
Structural	if_plddt_avg	Average pLDDT score of all interfacial residues of the single structure prediction for a given domain pair.
Structural	if_plddt_diff_mean	Average of the absolute differences between the pLDDT scores within each pair of residues within a contact across the interface of the single structure prediction for a given domain pair.
Structural	if_plddt_max	Maximum pLDDT score of all interfacial residues of the single structure prediction for a given domain pair.
Structural	if_plddt_min	Minimum pLDDT score associated with the contacts in the interface of the single structure prediction for a given domain pair.
Structural	contact_score_avg	Average contact score for all residue pairs in the interface of the single structure prediction for a given domain pair. The contact score is calculated as the number of atom contacts (dist < 5 A) between a pair of residues multiplied by their averaged pLDDT and divided by (1 + the average of the PAEs (x, y) and (y, x)).
Structural	contact_score_max	Maximum contact score for all residue pairs in the interface of the single structure prediction for a given domain pair. The contact score is calculated as the number of atom contacts (dist < 5 A) between a pair of residues multiplied by their averaged pLDDT and divided by (1 + the average of the PAEs (x, y) and (y, x)).
Structural	contact_score_median	Median contact score for all residue pairs in the interface of the single structure prediction for a given domain pair. The contact score is calculated as the number of atom contacts (dist < 5 A) between a pair of residues multiplied by their averaged pLDDT and divided by (1 + the average of the PAEs (x, y) and (y, x)).
Structural	if_residues_num	Total number of residues involved in contacts in the interface of the single structure prediction for a given domain pair.
Structural	if_residues_percent	Percentage of all residues that are involved in interfacial contacts in the single structure prediction for a given domain pair.
Structural	num_residue_contacts	Total number of unique inter-residue contact pairs identified in the interface of the single structure prediction for a given domain pair.
Structural	backbone_percent	Percentage of all inter-atom contacts classified as involving peptide backbone atoms in the single structure prediction.
Structural	all_pae_mean	Average PAE of all residues of the single structure prediction for a given domain pair.
Structural	unfiltered_if_pae_mean	Average PAE value associated with residue pairs across interfaces with atoms closer than 5A for the single structure prediction for a given domain pair.
Structural	pae_avg	Average PAE score for all interfacial residue pairs of the single structure prediction for a given domain pair.
Structural	pae_diff_mean	Average of the differences in pAE(x,y vs y,x) for all interfacial residue pairs of the single structure prediction for a given domain pair.
Structural	pae_max	Maximum PAE score of all interfacial residue pairs for the single structure prediction for a given domain pair.
Structural	pae_min	Minimum PAE score of all interfacial residue pairs for the single structure prediction for a given domain pair.
Structural	repulsive_contact_percent	Percentage of all inter-atom contacts classified as repulsive (distance <= 5A) between two atoms of the same charge for the single structure prediction for a given domain pair.
Structural	ptm	pTM value for the single structure prediction for a given domain pair.
Structural	domain_coverage	Average fraction of the full-length parent protein sequence covered by each of the two domains in the domain pair, i.e. mean of (domain length / full-length protein length) over the two domains.
Structural	h_bond_percent	Percentage of all inter-atom contacts classified as hydrogen bonds (distance < 3A) in the single structure prediction for a given domain pair.
Structural	salt_bridge_percent	Percentage of all inter-atom contacts classified as salt bridges (distance <= 5A) between two atoms of opposite charge for the single structure prediction for a given domain pair.
Structural	other_contact_percent	Percentage of all inter-atom contacts that were not classified as hydrogen bonds, salt bridges, or repulsive in the single structure prediction for a given domain pair.
Structural	atom_contacts_per_residue_avg	Number of total atom contacts in an interface divided by the number of unique interfacial residues identified in the single structure prediction for a given domain pair.
Structural	pdockq_e	pDockQ score calculated by the Elofsson lab method for the single structure prediction for a given domain pair.
Structural	pdockq_e_v2	pDockQ v2 score calculated by the Elofsson lab method for the single structure prediction for a given domain pair.
Structural	ipsae_d0res_asym	ipSAE interface confidence score computed from the PAE matrix with per-residue d0 scaling (d0 derived from the per-residue interface contact count); A->B direction, maximum over interface residues.
Structural	ipsae_d0chn_asym	ipSAE interface confidence score computed from the PAE matrix with d0chn scaling (d0 derived from the total number of residues of both chains); A->B direction, maximum over interface residues.
Structural	ipsae_d0dom_asym	ipSAE interface confidence score computed from the PAE matrix with d0dom scaling (d0 derived from the number of unique interface residues); A->B direction, maximum over interface residues.
Structural	ipsae_d0res_max	Maximum of the A->B and B->A asymmetric ipsae_d0res values.
Structural	ipsae_d0chn_max	Maximum of the A->B and B->A asymmetric ipsae_d0chn values.
Structural	ipsae_d0dom_max	Maximum of the A->B and B->A asymmetric ipsae_d0dom values.
Structural	iptm_d0chn_asym	ipTM-like PAE-based confidence score computed over all residue pairs of the two chains with d0chn scaling; A->B direction, maximum over residues.
Structural	iptm_d0chn_max	Maximum of the A->B and B->A asymmetric iptm_d0chn values.
Structural	lis	LIS (Local Interface Score): mean of (12 - PAE) / 12 over all cross-chain residue pairs with PAE < 12 A, averaged over both the A->B and B->A directions; confidence score for the predicted interface.
Structural	n0res_max	Maximum of the A->B and B->A asymmetric n0res values.
Structural	n0dom	Total number of unique interface residues (on both chains) with PAE below the 10 A cutoff in the single structure prediction.
Structural	d0chn	d0 scale derived from the total number of residues of both chains.
Structural	n0chn	Total number of residues of both chains in the domain pair.
Structural	iface_residues_a	Number of interface residues on chain A (chain-A residues participating in at least one inter-chain contact).
Structural	iface_residues_b	Number of interface residues on chain B (chain-B residues participating in at least one inter-chain contact).
